# Transcriptomics of developing wild sunflower seeds from the extreme ends of a latitudinal gradient differing in seed oil composition

**DOI:** 10.1101/2021.06.08.447625

**Authors:** Max H. Barnhart, Edward V. McAssey, Emily L. Dittmar, John M. Burke

## Abstract

Seed oil composition, an important agronomic trait in cultivated sunflower, varies latitudinally across the native range of its wild progenitor. This pattern is thought to be driven by selection for a higher proportion of saturated fatty acids in southern populations compared to northern populations, likely due to the different temperatures experienced during seed germination. To investigate whether these differences in fatty acid composition between northern and southern populations correspond to transcriptional variation in the expression of genes involved in fatty acid metabolism, we sequenced RNA from developing seeds of sunflowers from Texas, USA and Saskatchewan, Canada (the extreme ends of sunflower’s latitudinal range) grown in a common garden. Over 4,000 genes were found to be differentially expressed between Texas and Canada, including several genes involved in lipid metabolism. Many differentially expressed oil metabolism genes colocalized with known oil QTL. The genes producing stearoyl-ACP-desaturases (*SAD*) were of particular interest because of their known role in the conversion of fully saturated into unsaturated fatty acids. Two *SAD* genes were more highly expressed in seeds from Canadian populations, consistent with the observation of increased levels of unsaturated fatty acids in seeds from that region. We also constructed a gene co-expression network to investigate regional variation in network modules. The results of this analysis revealed regional differentiation for eight of twelve modules, but no clear relationship with oil biosynthesis. Overall, the differential expression of *SAD* genes offers a partial explanation for the observed differences in seed oil composition between Texas and Canada, while the expression patterns of other metabolic genes suggest complex regulation of fatty acid production and usage across latitudes.
