## Supplemental Data Set 1 for "Transcriptomics of developing wild sunflower seeds from the extreme ends of a latitudinal gradient differing in seed oil composition"

### Sheet: Burke 2005 QTL positions
Trait	Chromosome	cM	One LOD interval	Citation	SFW start - Bowers G3	SFW start sequence	BLAST start pos	BLAST end pos	SFW end - Bowers G3	SFW end sequence
% Palmitic acid	6	26.3	18.4-41.7	Burke et al 2005	SFW08798	ACTCAAATCCAAGGGTCCCATTTGCACACAATCAACCCCATCCACCATTGCAATCTCCTC[A/G]ATCTTCTTAACCCCCTCTTCAGATTCCACCTGACACATTATCAACAACTCATCTTCGTA	6870150	6870031	SFW00099	TTTAAGGAAGCATGTTCGGGCCGATCACCCTTCAGCNCGCCCTCGAGAAGTTGACCCGTC[A/G]CTTGCAAAGAAATGGAAGAAGCTTGAAAACGATAGGGAGTTAAACGATGTGATGAGCAC	29342485	29342604
% Palmitic acid	17	39.6	33.8-43.1	Burke et al 2005	SFW09095	GCTCTTAATCAGTGCTTCAGCTACTGTGGGTGCACTGTTGCTTGTTGCACTTATGTGTTT[T/C]TGGGGTTGTTTTCTGTATAAAAAACTTGG	17637974	17637885	SFW03731	CNGAGGTTNAAAGCAGCTGCAGCCAAGATGTCTCGTCAAGCAACCAGATTCATCGCTAAT[A/C]TCTCTTCAAAACTCACATCTCGCACATCCTCTGTNNNATCATCATCATCGTCTTCGANT	25120245	25120357
% Stearic acid	6	24.3	20.3-28.3	Burke et al 2005	SFW05799	AAAAAGATCCAGAATCAAGCATAGAAAGCCCGATCAGGAGTATATTCAGATACCCTCTGT[T/C]GTTGTGGAGAATACCCAGAAGGCGATTAGTGAAGTGGTTGTTGTGGAGGNAAAAGATTG	7862183	7862064	SFW07769	NCCTAATGGCCTTGTGGGGTTTTTGTACTTACATTTATCAGAATTATCTTGATGATCTTA[A/G]GGCGAAGAGAGAACAGACGGATGCTACTGGGGCAGTTTTATCCGAAGGATCAACTCCAT	10537226	10537138
% Stearic acid	10	50.7	44.7-62.2	Burke et al 2005	SFW01445	CTTGATATCATCTAAAGTGACAAACGAAGGATGCAAGAGTGCAGCAAATTGTATTTCACC[A/G]TCCTTTGCTAGCTCCACAACCACTTTAGCSCCCCAACAAAAACCCGCAGCCCCAATTTT	213976263	213976352	SFW02706	TTTGGAACTCCTGGAGAAAGTCAAGCAAGATAGAAAGAAAAGGATTGAAAAACAAACTGT[T/G]CTNAATTCAGCCAACAAAGACAAA	232673349	232673265
% Oleic acid	1	19.5	3.3-25.5	Burke et al 2005	SFW02869	TGAGGATTTCTTGTTCTTGATCCGCAAAGACTTGCCCAAGTTAAACCGTTGTACAGAACT[A/G]CTGTCAATGAACGAAGAACTGAAACAAGCTAGAAAAGCNTTCGACGTGGATGAGGAGAA	2858959	2859050	SFW08758	GAATCACTTGTTCAGTCAGTGATACTCAAAGCTCGGAAAGAACTCGGCATTTCTACACCT[T/C]CCACACCATCAACTCCATCGTCTCCGTCCCCGTTTAGTTCACAGAGTCTTTCTAGACAA	121934745	121934626
% Oleic acid	6	22.3	16.4-28.3	Burke et al 2005	SFW08798	ACTCAAATCCAAGGGTCCCATTTGCACACAATCAACCCCATCCACCATTGCAATCTCCTC[A/G]ATCTTCTTAACCCCCTCTTCAGATTCCACCTGACACATTATCAACAACTCATCTTCGTA	6870150	6870031	SFW07769	NCCTAATGGCCTTGTGGGGTTTTTGTACTTACATTTATCAGAATTATCTTGATGATCTTA[A/G]GGCGAAGAGAGAACAGACGGATGCTACTGGGGCAGTTTTATCCGAAGGATCAACTCCAT	10537226	10537138
% Linoleic acid	3	47.9	39.9-61.2	Burke et al 2005	SFW02129	GTTCTTGCTCAGCGCACCGTAGCTGATGTAGCGCCGGTTTGTTGCTAAAATGCGCCGGTT[T/G]ATTTCACTGTCCATTGATAGCTCCATGTCGTCAATATCCAGATCTCCGCCTTCAGCAAG	128814803	128814919	SFW05643	TATGCAGGCTAGTGACAGGTTTAATATCAACTCCCAACTTGAGCATCTGCAAGCCAAGTA[T/C]GTAGGAACAGGNCATGCAGACATGAGCAGATTTGAGTGGGCGGTTAACATCCAGCGAGA	162336806	162336903
% Linoleic acid	6	24.3	18.4-28.3	Burke et al 2005	SFW08798	ACTCAAATCCAAGGGTCCCATTTGCACACAATCAACCCCATCCACCATTGCAATCTCCTC[A/G]ATCTTCTTAACCCCCTCTTCAGATTCCACCTGACACATTATCAACAACTCATCTTCGTA	6870150	6870031	SFW07769	NCCTAATGGCCTTGTGGGGTTTTTGTACTTACATTTATCAGAATTATCTTGATGATCTTA[A/G]GGCGAAGAGAGAACAGACGGATGCTACTGGGGCAGTTTTATCCGAAGGATCAACTCCAT	10537226	10537138

### Sheet: Badouin 2017 QTL
QTL	Chromsome	Start pos	End pos
Phytosterol	HanXRQChr01	965223	10965224
Tocopherol	HanXRQChr01	965223	10965224
Oleate_WxC	HanXRQChr01	2858959	121934626
Stearate	HanXRQChr01	84883270	94883271
Palmitate	HanXRQChr01	113370272	123370273
Linoleate	HanXRQChr01	125301302	135301303
Oil_content	HanXRQChr01	125301302	135301303
Oleate	HanXRQChr01	125301302	135301303
Stearate	HanXRQChr01	125301302	135301303
Phytosterol	HanXRQChr02	71007949	81007950
Stearate	HanXRQChr02	102157546	112157547
Oil_content	HanXRQChr02	102157558	112157559
Oil_content	HanXRQChr02	122658854	132658855
Linoleate_WxC	HanXRQChr03	128814803	162336903
Oleate_WxC	HanXRQChr03	129963181	168095999
Linoleate	HanXRQChr04	110234011	120234012
Oleate	HanXRQChr04	110234011	120234012
Palmitate_WxC	HanXRQChr06	6870150	29342604
Oleate_WxC	HanXRQChr06	6870150	10537138
Linoleate_WxC	HanXRQChr06	6870150	10537138
Stearate_WxC	HanXRQChr06	7862183	10537138
Tocopherol	HanXRQChr08	28061366	38061367
Palmitate	HanXRQChr08	89935992	99935993
Palmitate	HanXRQChr08	147988820	153252196
Linoleate	HanXRQChr09	0	6460295
Oleate	HanXRQChr09	0	6460295
Palmitate	HanXRQChr09	0	6460295
Stearate	HanXRQChr09	0	6460295
Palmitate	HanXRQChr09	32964970	42964971
Palmitate	HanXRQChr09	116927571	126927572
Tocopherol	HanXRQChr10	151284374	161284375
Stearate_WxC	HanXRQChr10	213976263	232673265
Palmitate	HanXRQChr12	88074049	98074050
Linoleate	HanXRQChr13	181409880	191409881
Stearate	HanXRQChr14	49169113	59169114
Oleate	HanXRQChr14	123401162	133401163
Stearate	HanXRQChr14	123401162	133401163
Linoleate	HanXRQChr14	135738585	145738586
Oleate	HanXRQChr14	135738585	145738586
Tocopherol	HanXRQChr14	140585231	150585232
Oleate	HanXRQChr14	148557966	158557967
Stearate	HanXRQChr15	29934842	39934843
Oleate	HanXRQChr15	87787277	97787278
Phytosterol	HanXRQChr16	29857111	39857112
Palmitate	HanXRQChr16	109908655	119908656
Oil_content	HanXRQChr16	169991579	179991580
Palmitate	HanXRQChr17	0	8269338
Palmitate	HanXRQChr17	12638743	22638744
Palmitate_WxC	HanXRQChr17	17637974	25120357
Phytosterol	HanXRQChr17	152435034	162435035
Palmitate	HanXRQChr17	183084294	193084295
