## Supplemental Data Set 4 for "Transcriptomics of developing wild sunflower seeds from the extreme ends of a latitudinal gradient differing in seed oil composition"

### Sheet: DEOilGenes_mercator
	X	logFC	logCPM	PValue	FDR	oilGenes[oilGenes$X %in% DEOilGenes$X, 4]
124	HanXRQChr01g0011241	-2.20142	3.90653	2.79373e-08	5.83068e-07	mitochondrial pyruvate transporter
350	HanXRQChr02g0037601	2.71111	-0.6375	2.75182e-07	4.84339e-06	plastidial pyruvate kinase
395	HanXRQChr02g0042821	-2.56467	0.648545	1.41749e-09	3.72231e-08	dihydrolipoamide acetyltransferase
518	HanXRQChr02g0058791	-1.51844	-0.578079	0.000922686	0.00757377	dihydrolipoamide dehydrogenase
566	HanXRQChr03g0064671	1.46391	-0.561902	0.00138575	0.0108373	palmitoyl-ACP thioesterase
668	HanXRQChr03g0077691	-1.04086	6.67782	0.00718544	0.0440932	3-ketoacyl-CoA synthase (KCS)
826	HanXRQChr04g0095491	1.72652	-1.41032	0.00216752	0.0159521	3-ketoacyl-CoA synthase (KCS)
827	HanXRQChr04g0095501	1.60173	-0.961239	0.00167292	0.0127435	3-ketoacyl-CoA synthase (KCS)
895	HanXRQChr04g0101661	-1.20727	2.30676	0.00264059	0.0188809	catalytic protein (CER2)
918	HanXRQChr04g0103171	3.12515	0.893364	1.23932e-10	3.93389e-09	catalytic protein (CER2)
1132	HanXRQChr04g0127941	3.66826	1.17717	4.2466e-14	2.28626e-12	delta-7/delta-9 fatty acid desaturase
1133	HanXRQChr04g0127961	2.92491	0.724139	1.13613e-09	3.02431e-08	omega-3/omega-6 fatty acid desaturase
1142	HanXRQChr05g0128811	1.63082	0.572194	0.000185484	0.00183118	omega-3/omega-6 fatty acid desaturase
1182	HanXRQChr05g0132901	2.27871	-1.48764	0.000316212	0.00295049	omega-3/omega-6 fatty acid desaturase
1183	HanXRQChr05g0132911	2.6931	3.65925	7.64586e-10	2.09072e-08	omega-3/omega-6 fatty acid desaturase
1253	HanXRQChr05g0138201	2.65995	-1.66294	0.000164924	0.00165499	omega-3/omega-6 fatty acid desaturase
1326	HanXRQChr05g0145281	1.28583	2.78421	0.00193972	0.0145097	omega-3/omega-6 fatty acid desaturase
1350	HanXRQChr05g0148211	1.33074	0.769012	0.00275055	0.0195773	omega-3/omega-6 fatty acid desaturase
1383	HanXRQChr05g0151661	3.41124	0.673819	1.26013e-11	4.6849e-10	omega-3/omega-6 fatty acid desaturase
1475	HanXRQChr05g0159681	1.98673	0.863116	8.90867e-06	0.000116528	omega-3/omega-6 fatty acid desaturase
1576	HanXRQChr06g0169321	-1.70813	0.458868	3.4682e-05	0.000406339	omega-3/omega-6 fatty acid desaturase
1602	HanXRQChr06g0172791	1.83093	1.93059	2.65815e-05	0.000318998	omega-3/omega-6 fatty acid desaturase
1609	HanXRQChr06g0173151	3.36203	1.49489	2.23129e-12	9.29495e-11	omega-3/omega-6 fatty acid desaturase
1610	HanXRQChr06g0173171	2.73402	5.11009	3.70651e-10	1.08198e-08	omega-3/omega-6 fatty acid desaturase
1628	HanXRQChr06g0174791	4.41158	1.78933	9.44832e-18	8.88256e-16	omega-3/omega-6 fatty acid desaturase
1639	HanXRQChr06g0175681	2.87595	1.88916	2.03586e-10	6.18066e-09	omega-3/omega-6 fatty acid desaturase
1640	HanXRQChr06g0175701	3.23619	1.85697	2.29553e-12	9.53701e-11	omega-3/omega-6 fatty acid desaturase
1643	HanXRQChr06g0176221	2.45189	0.772237	6.00552e-08	1.19108e-06	omega-3/omega-6 fatty acid desaturase
1644	HanXRQChr06g0176241	2.1442	3.07543	4.97436e-07	8.34909e-06	glycerol-3-phosphate acyltransferase (ATS1)
1645	HanXRQChr06g0176261	3.2073	3.03256	1.42334e-12	6.14308e-11	glycerol-3-phosphate acyltransferase (GPAT)
1674	HanXRQChr06g0179691	2.14594	4.79397	4.51339e-07	7.65383e-06	phospho-base N-methyltransferase
1803	HanXRQChr07g0194371	2.13673	1.71146	1.31491e-06	2.04894e-05	phospho-base N-methyltransferase
1848	HanXRQChr07g0199001	5.04435	0.362432	3.35718e-17	2.88587e-15	inositol phosphorylceramide glucuronosyltransferase (IPUT1)
1850	HanXRQChr07g0199251	2.94332	4.40409	2.93822e-11	1.04136e-09	inositol phosphorylceramide glucuronosyltransferase (IPUT1)
2019	HanXRQChr08g0218941	-1.05673	1.67734	0.00769446	0.046701	3-beta hydroxysteroid dehydrogenase
2118	HanXRQChr08g0228321	-1.10811	1.74923	0.00594306	0.0377781	acyl-CoA:cholesterol acyltransferase
2429	HanXRQChr09g0263521	2.5744	-1.42552	3.25998e-05	0.000383821	lipase (OBL)
2462	HanXRQChr09g0266991	2.32486	2.83722	8.62618e-08	1.65493e-06	lipase (ATGL)
2531	HanXRQChr09g0272991	3.85367	-1.64791	7.96993e-07	1.29441e-05	phospholipase A1 (PC-PLA1)
2535	HanXRQChr09g0273451	-1.10211	2.9429	0.00498067	0.0325949	phospholipase A1 (PC-PLA1)
3151	HanXRQChr11g0344311	2.15744	-0.500942	9.98814e-06	0.000129343	phospholipase A2 (sPLA2)
3340	HanXRQChr12g0364671	1.77878	-0.630216	0.000465663	0.00413714	phospholipase A2 (pPLA2-II)
3368	HanXRQChr12g0367461	3.23292	2.30534	1.7446e-12	7.41647e-11	phospholipase A2 (pPLA2-III)
3387	HanXRQChr12g0368831	1.55698	1.3518	0.00037039	0.00338894	phospholipase A2 (pPLA2-III)
3448	HanXRQChr12g0374951	2.2423	2.23239	4.38158e-07	7.44653e-06	phospholipase D (PLD-beta|gamma)
3473	HanXRQChr12g0377471	1.76172	1.62371	4.56246e-05	0.000519381	neutral ceramidase (NCER)
3555	HanXRQChr13g0387021	2.00339	3.08644	2.42451e-06	3.55709e-05	ER-plasma membrane tethering protein (SYTa/b/c)
3556	HanXRQChr13g0387031	2.4122	5.85559	1.94298e-08	4.16116e-07	ER-plasma membrane tethering protein (SYTa/b/c)
3558	HanXRQChr13g0387181	2.17683	0.226904	3.58238e-06	5.08793e-05	regulatory component ALIS
3715	HanXRQChr13g0404361	5.50121	1.71768	2.47979e-22	5.28535e-20	regulatory component ALIS
3946	HanXRQChr14g0427531	1.43008	6.66225	0.000511449	0.00448697	regulatory component ALIS
4004	HanXRQChr14g0433271	1.75707	-0.067732	0.000196646	0.00192914	oleosin
4031	HanXRQChr14g0435811	2.05977	0.245389	9.65793e-06	0.00012538	oleosin
4046	HanXRQChr14g0437451	1.4965	-0.972256	0.00284065	0.020154	oleosin
4281	HanXRQChr15g0465081	2.76198	0.463502	1.29963e-08	2.88252e-07	caleosin
4382	HanXRQChr15g0475351	-1.15017	10.9138	0.00296414	0.0208967	steroleosin
4837	HanXRQChr16g0529251	2.53716	1.6346	2.31247e-08	4.88523e-07	steroleosin
5013	HanXRQChr17g0549281	-1.02707	6.35469	0.00799574	0.0483089	steroleosin
